# Proteomic analysis of the actin cortex in interphase and mitosis

**DOI:** 10.1101/2022.02.16.480677

**Authors:** Neža Vadnjal, Sami Nourreddine, Geneviève Lavoie, Murielle Serres, Philippe P. Roux, Ewa K. Paluch

## Abstract

In animal cells, many shape changes are driven by gradients in the contractile tension of the actomyosin cortex, a thin cytoskeletal network that supports the plasma membrane. Elucidating how cortical tension is controlled is thus essential for understanding cell and tissue morphogenesis. Increasing evidence shows that alongside myosin II activity, actin network organisation and composition are key to cortex tension regulation. However, how cortex composition changes when cortical tension changes remains poorly understood. Here, we compared cortices from cells in interphase and in mitosis, as mitosis entry is associated with a strong increase in cortical tension. We purified cortex-enriched cellular fractions and analysed their composition using mass spectrometry, identifying 922 proteins consistently represented in both interphase and mitotic cortices. We curated this dataset by focusing on actin-related proteins, narrowing down to 238 candidate regulators of the cortex during the mitotic cortical tension increase. Among these candidates, our analysis pointed to a role for septins, and in particular septin 9, in the control of mitotic cell rounding. Overall, our study brings insight into the regulation of mitotic rounding, and paves the way for systematic investigations of the regulation of cell surface mechanics.
