## Supplemental Table 2 for "Proteomic analysis of the actin cortex in interphase and mitosis"

### Sheet: Sheet1
Protein Symbol	Average Interphase (spectral counts)	Average Mitosis (spectral counts)	Ratio of Means (Mitosis/Interphase)	P-value
VIM	6.6971	157.306	23.4887	0.0005
PRKDC	4.03022	56.2809	13.9647	0.00012
HNRNPK	5.93596	76.6385	12.9109	2.4e-06
SF3B1	2.10775	24.0715	11.4205	0.031
ANLN	2.36356	24.2842	10.2744	0.018
XPO1	2.51847	20.9326	8.31166	0.0028
STOM	3.01985	22.9852	7.61135	0.013
RBBP4	3.79806	27.3477	7.20044	0.00072
PTBP1	3.46466	23.352	6.74006	0.001
KRT14	8.48824	55.3078	6.51582	0.0032
CDH2	2.67338	17.4117	6.513	0.0076
CLTA	3.94904	25.337	6.416	0.0048
ECE1	2.70353	16.927	6.26109	0.047
CYB5R3	2.09067	12.275	5.87134	0.012
TKT	28.2152	163.657	5.80033	0.002
CKMT2	4.15111	23.8222	5.73876	0.017
ITGA11	10.9491	61.3067	5.59924	0.00024
KRT17	42.5215	233.824	5.49896	0.0049
EFTUD2	6.98977	35.5754	5.08964	0.0072
RAB6A	2.03022	10.1511	4.99998	0.0051
MAT2A	2.3702	11.7022	4.93724	0.024
SRP14	2.85837	13.8961	4.86154	0.0016
MCAM	13.4035	62.8806	4.69137	0.0019
KRT18	19.0635	87.8378	4.60764	0.015
TMED10	2.09067	9.4051	4.49861	0.023
TALDO1	2.78755	11.9734	4.29531	0.024
COPG1	2.8518	11.7379	4.11598	7.8e-05
LMAN1	2.90567	11.9332	4.10685	0.001
RTRAF	2.32296	9.22355	3.9706	0.026
SLC2A1	4.31646	16.8837	3.91147	0.02
SNAP23	2.09067	7.90252	3.77991	0.052
TXNDC5	4.80464	17.8948	3.72449	0.0038
RACGAP1	3.28624	12.2112	3.71586	0.004
CLU	2.54212	9.39674	3.69642	0.0076
PHB2	3.25215	11.9233	3.66629	0.034
MAGED2	2.23237	8.15398	3.65262	0.017
ATP5F1B	8.00955	28.9574	3.61536	0.041
LRRC59	5.11052	18.3582	3.59224	0.031
KRT8	62.5956	222.004	3.54664	0.003
ERGIC1	3.01985	10.7018	3.54382	0.041
VAPA	3.01985	10.6798	3.53652	0.038
ANPEP	2.56563	8.98806	3.50326	0.069
ANXA4	3.48444	12.1048	3.47397	0.035
KRT7	43.2353	150.062	3.47083	0.0014
DDX1	3.03029	10.4762	3.45716	0.0021
SEPT6	2.87552	9.74997	3.39068	0.05
CDK1	7.20118	24.1482	3.35336	0.044
SEPT8	2.72061	9.00552	3.31011	0.017
PGRMC2	4.35318	14.3519	3.29687	0.012
NUP93	2.8518	9.32912	3.27131	0.00029
ITGA1	3.03022	9.7553	3.21933	0.058
NAPA	3.94904	12.6685	3.208	0.089
TMED9	2.52504	8.05673	3.19074	0.021
PDCD6	6.92545	21.9855	3.17459	0.005
ANXA1	20.5601	64.6377	3.14384	0.037
RALA	8.59496	26.6618	3.10203	0.054
MDH2	3.48444	10.6813	3.06542	0.0584856
SEC22B	7.848	23.7896	3.0313	0.016
ARPC2	3.94904	11.94	3.02352	0.086
P4HA2	2.64308	7.97395	3.01691	0.074
PCNP	2.26252	6.78054	2.9969	0.014
EHD2	8.43092	24.8668	2.94947	0.0073
RAP1A	6.50429	19.1361	2.94207	0.065
RHOC	4.18133	12.2864	2.93839	0.074
PRDX3	2.1917	6.36122	2.90241	0.08
AP2A1	10.2222	29.654	2.90094	0.0023
ANXA3	10.4231	29.9191	2.87046	0.062
GNB4	3.71674	10.657	2.86729	0.077
CAPZA2	4.18133	11.9643	2.86137	0.076
GNB1	4.18133	11.9309	2.85337	0.076
RPS6	7.20118	20.5194	2.84944	0.12
ITGAV	13.0398	36.1269	2.7705	0.0055
BST2	3.19834	8.82321	2.75868	0.051
RAB21	2.06044	5.6783	2.75586	0.05
CD9	2.03022	5.54005	2.72879	0.031
ANXA2P2	61.3262	166.862	2.72089	0.093
PRKCA	2.13126	5.78311	2.71347	0.14
PPP2CA	3.48444	9.42713	2.70549	0.1
GNB2	5.11052	13.8102	2.70232	0.094
VDAC1	2.32296	6.26399	2.69655	0.087
ALCAM	9.48472	25.2481	2.66198	0.0041
PLXNB2	5.7036	14.9064	2.61351	0.017
PDCD10	2.55526	6.66204	2.60719	0.13
ITGB1	36.4568	93.0877	2.55337	0.0025
ANXA5	31.3336	79.6201	2.54105	0.064
TFRC	40.6316	103.129	2.53816	0.0018
ATP5F1A	11.5857	29.2917	2.52827	0.019
AP2B1	8.68673	21.8746	2.51816	0.0013
COPS8	2.29274	5.72389	2.49653	0.047
FAM49B	3.48444	8.64925	2.48225	0.11
CACNA2D1	7.09074	17.5674	2.47752	0.066
P4HA1	2.15491	5.33571	2.47607	0.04
PDLIM1	3.71674	9.17644	2.46895	0.13
COPB2	3.13126	7.72856	2.4682	0.14
LIN7C	4.71674	11.6073	2.46087	0.075
RPL8	6.96889	16.9377	2.43047	0.16
ANXA11	8.42421	20.4351	2.42576	0.01
DUT	6.58548	15.8848	2.4121	0.045
RPS3A	22.1692	53.3282	2.40551	0.12
NSF	3.00671	7.21354	2.39915	0.033
RSU1	5.34281	12.5257	2.3444	0.13
ITGA2	2.69689	6.29742	2.33507	0.078
EHD1	5.037	11.7615	2.33502	0.017
PPP1CA	4.41363	10.2566	2.32386	0.14
RAB2A	4.6563	10.7846	2.31613	0.053
ERP29	8.696	20.0985	2.31124	0.12
EPHX1	4.01992	9.28504	2.30976	0.18
ITGA6	6.52138	15.0234	2.30371	0.076
ATP1B3	6.0803	14.0039	2.30317	0.064
TUFM	5.14454	11.8329	2.30008	0.11
CBR1	5.80741	13.3476	2.29838	0.16
RRAS2	2.16148	4.96652	2.29774	0.059
CAPZB	11.019	25.2329	2.28996	0.14
TPD52	5.67615	12.9511	2.28167	0.13
SEPT7	10.0634	22.8833	2.27392	0.12
ANXA6	59.0159	133.531	2.26263	0.0068
REEP5	2.26252	5.11692	2.26161	0.064
RTCB	7.11453	16.0292	2.25302	0.045
FKBP10	2.07746	4.65812	2.24223	0.19
PACSIN2	3.49488	7.80987	2.23466	0.034
HPCAL1	2.47123	5.49599	2.22399	0.015
YWHAH	15.7961	35.0969	2.22186	0.156
ALB	17.0098	37.3074	2.19329	0.0015
GOT2	2.06044	4.51453	2.19105	0.17
COPS2	2.0841	4.56312	2.1895	0.22
PLEC	91.1971	199.38	2.18625	0.076
UGDH	4.08417	8.91587	2.18303	0.046
RACK1	7.48071	16.3254	2.18233	0.12
RAN	6.94904	15.1495	2.18009	0.079
DSG2	12.2656	26.6565	2.17327	0.0084
RAB14	8.39005	18.2085	2.17025	0.087
PPP1CB	3.71674	8.05369	2.16687	0.17
TUBB4A	60.3859	128.77	2.13244	0.16
TPM3	28.8047	60.9185	2.11488	0.17
L1CAM	6.94918	14.6915	2.11413	0.061
SAR1A	3.52504	7.39737	2.09852	0.075
STUB1	2.55526	5.34406	2.0914	0.2
KRT10	20.2287	42.1896	2.08563	0.068
CSE1L	14.6057	30.3954	2.08107	0.0022
HLA-B	16.275	33.7971	2.07663	0.1
YWHAG	25.5932	53.0525	2.07291	0.16
ATP1B1	6.73382	13.8816	2.06148	0.051
TMEM109	2.95941	6.08092	2.05478	0.068
HSD17B10	2.50145	5.12073	2.0471	0.19
OTUB1	2.88859	5.8948	2.04072	0.17
CAPZA1	10.5176	21.4309	2.03763	0.12
MYOF	37.2252	75.4451	2.02672	0.057
RPLP0	21.4827	43.4582	2.02294	0.14
RRAS	3.85837	7.75288	2.00937	0.092
RPS4X	15.2003	30.4167	2.00106	0.19
ENG	3.57891	7.14896	1.99753	0.031
ARPC1B	3.48444	6.94917	1.99434	0.26
CNN2	3.89523	7.73161	1.98489	0.16
RAB1A	12.9283	25.4327	1.96721	0.12
UBQLN1	2.80464	5.49599	1.95961	0.072
RAC1	7.21155	14.1224	1.95831	0.1
RPS2	10.9179	21.358	1.95623	0.2
TMEM33	2.06044	4.01469	1.94846	0.18
MESD	4.09067	7.94963	1.94336	0.087
PSMA5	5.34281	10.3774	1.94232	0.22
PRPS1	4.18133	8.0856	1.93374	0.23
HRAS	8.74696	16.7713	1.91739	0.08
YWHAZ	33.7747	64.4714	1.90886	0.14
YWHAQ	24.4791	46.6905	1.90736	0.17
YWHAE	40.363	76.9811	1.90722	0.17
SKP1	4.55526	8.68573	1.90675	0.13
PAFAH1B2	2.424	4.62089	1.90631	0.2
JUP	29.2283	55.5919	1.90199	0.00049
PGRMC1	14.0699	26.7173	1.89889	0.083
PGLS	2.55526	4.81612	1.88479	0.23
HLA-C	13.0596	24.477	1.87426	0.18
PCMT1	3.78755	7.08593	1.87085	0.17
YWHAB	31.293	58.0327	1.85449	0.2
CALM1	24.0086	44.5149	1.85412	0.088
CASK	2.61957	4.85636	1.85387	0.19
PSMA4	3.71674	6.83371	1.83863	0.26
LDHA	45.4669	83.2801	1.83166	0.19
AHSG	2.98306	5.45192	1.82763	0.013
ARF6	3.85837	7.04186	1.82509	0.12
FLOT2	4.73382	8.63097	1.82326	0.24
PRMT5	2.82158	5.13743	1.82077	0.22
PSMA3	5.80741	10.5484	1.81636	0.26
DNAJC7	2.82822	5.12984	1.81381	0.014
COPZ1	2.03022	3.67134	1.80834	0.12
KPNA2	26.5379	47.7608	1.79972	0.00049
PSMD14	3.71674	6.68483	1.79857	0.25
RPL6	17.7253	31.8296	1.79571	0.25
PVR	7.68009	13.7814	1.79443	0.029
MDH1	10.3457	18.5587	1.79386	0.23
RPL10A	15.2003	27.1746	1.78777	0.24
TXNL1	2.78755	4.97563	1.78495	0.29
RAB7A	10.2183	18.2146	1.78256	0.08
DDAH2	2.09067	3.70324	1.77132	0.27
AP1B1	5.87552	10.3865	1.76776	0.11
ITGA3	14.683	25.9516	1.76746	0.018
TPI1	28.3911	50.0755	1.76377	0.21
PHB	3.01985	5.32507	1.76336	0.25
RTN4	6.54883	11.5412	1.76233	0.065
AIP	2.32296	4.09294	1.76195	0.27
GMFB	2.62607	4.60114	1.7521	0.13
RAB10	7.848	13.7411	1.7509	0.17
ITGA5	9.84807	17.2362	1.75021	0.048
ANXA2	165.96	288.533	1.73857	0.046
RAB11B	11.986	20.7442	1.73071	0.036
NT5E	2.75083	4.75154	1.72731	0.17
CAPNS1	3.94904	6.8132	1.72528	0.26
KRT1	48.0497	82.7544	1.72226	0.076
CANX	34.5105	59.3772	1.72055	0.011
NRAS	9.77718	16.7721	1.71543	0.12
PGAM1	19.7452	33.8214	1.7129	0.27
RAB35	8.25879	14.0974	1.70695	0.16
ARPC5L	4.45422	7.58121	1.70203	0.16
RPL7A	16.7961	28.4545	1.69411	0.27
RAP1B	13.8981	23.52	1.69232	0.13
RAB1B	15.7972	26.7165	1.69122	0.12
SFN	18.3514	30.9925	1.68884	0.27
CLIC1	17.2712	29.1352	1.68693	0.2
PPA1	6.00948	10.1161	1.68336	0.25
RHOA	13.7669	23.1477	1.68141	0.12
PSMA1	10.9179	18.3035	1.67647	0.28
EHD4	4.24565	7.11401	1.6756	0.11
SRM	2.55526	4.27601	1.67342	0.29
POR	3.28617	5.49675	1.67269	0.097
RHOG	3.95941	6.61874	1.67165	0.15
NCSTN	2.95284	4.93461	1.67114	0.07
LDHB	35.6462	59.4008	1.6664	0.24
TXNDC12	2.75733	4.57987	1.66098	0.22
ARF4	7.54489	12.5044	1.65734	0.16
RPS3	34.9899	57.8397	1.65304	0.24
LRPPRC	2.56563	4.2388	1.65215	0.37
SRI	6.25215	10.2931	1.64633	0.15
PACSIN3	10.0976	16.611	1.64505	0.07
PTMS	3.33997	5.48535	1.64233	0.1
SYNCRIP	31.8807	52.0512	1.63269	0.046
SEPT9	15.8314	25.7609	1.6272	0.019
HLA-A	18.1908	29.4231	1.61747	0.2
RPL7	15.1465	24.4961	1.61728	0.29
KRT9	13.9122	22.4192	1.61148	0.21
CNPY2	4.45422	7.17024	1.60976	0.17
CAND1	8.97276	14.4278	1.60796	0.037
FTH1	4.52504	7.24621	1.60136	0.21
RANBP1	3.71674	5.92823	1.59501	0.3
CTNNB1	13.0872	20.7959	1.58902	0.049
GSTM3	4.18133	6.64001	1.58801	0.31
GSR	2.75083	4.34968	1.58123	0.24
RPL5	16.6951	26.3473	1.57815	0.32
ELOB	4.55526	7.18087	1.57639	0.17
TPM1	33.7854	53.196	1.57453	0.21
MARCKSL1	2.39378	3.75717	1.56956	0.27
AKR1B1	7.89807	12.3327	1.56149	0.3
ALDH3A1	2.00664	3.13199	1.56082	0.05
CD44	61.1798	95.4874	1.56077	0.0074
RPS8	10.9585	17.066	1.55733	0.29
PRPS2	4.64592	7.20062	1.54988	0.33
SNX1	4.77448	7.39355	1.54856	0.21
RPN2	7.54876	11.6369	1.54157	0.24
NTPCR	2.06044	3.15327	1.53038	0.24
GSTO1	5.80741	8.88703	1.53029	0.32
SEPT2	15.1107	23.1172	1.52986	0.26
TMEM43	2.67995	4.09064	1.52639	0.3
TPM4	68.9243	104.956	1.52277	0.18
TTLL12	7.14454	10.8682	1.52119	0.2
EEF1B2	11.8339	17.9905	1.52025	0.26
POTEJ	46.9806	70.9789	1.51081	0.3
TPD52L2	6.50429	9.81835	1.50952	0.32
CYFIP1	3.03022	4.56771	1.50738	0.25
ILK	7.34675	11.0588	1.50527	0.18
PMVK	3.424	5.15188	1.50464	0.21
PRDX6	19.816	29.5097	1.48919	0.32
MTAP	3.25215	4.83815	1.48768	0.34
RPL10	18.4836	27.4199	1.48348	0.23
CLIC4	14.8065	21.9536	1.4827	0.31
RAB13	2.72711	4.03596	1.47994	0.31
GNAS	13.851	20.438	1.47557	0.27
RPL18	5.94247	8.74191	1.47109	0.22
SPTAN1	125.58	184.357	1.46804	0.21
PLOD1	3.92925	5.74744	1.46273	0.18
EIF2B1	2.55526	3.73515	1.46175	0.37
RHEB	2.29274	3.34621	1.45948	0.34
MYL9	25.0086	36.4991	1.45946	0.21
GNA11	4.24558	6.19483	1.45913	0.3
RPN1	26.8818	39.2217	1.45904	0.1
PON2	2.21535	3.22846	1.45731	0.3
RPL18A	2.88859	4.20839	1.4569	0.35
BSG	43.5742	63.4405	1.45592	0.024
COPS4	2.92925	4.26308	1.45535	0.27
CPNE1	5.34011	7.76656	1.45438	0.19
MYO18A	2.41079	3.49966	1.45167	0.3
GNAQ	2.80464	4.06861	1.45067	0.33
CD97	11.4743	16.6361	1.44986	0.13
ARPC3	10.8782	15.7656	1.44928	0.21
RAB8A	11.5751	16.6893	1.44182	0.25
HSD17B4	3.03022	4.34968	1.43543	0.3
TYMS	3.71674	5.33266	1.43477	0.36
OSBP	2.69696	3.86504	1.43311	0.18
AKR1C3	15.8972	22.7595	1.43167	0.34
LYPLA2	2.06044	2.94892	1.43121	0.27
EIF3D	4.60256	6.57467	1.42848	0.045
ESYT1	7.5554	10.7671	1.42509	0.076
NCS1	2.98963	4.21144	1.40868	0.29
DDOST	8.00305	11.27	1.40821	0.27
PSMB2	5.6157	7.88125	1.40343	0.28
TUBA1C	92.7315	130.055	1.40249	0.29
CSRP2	4.32296	6.0566	1.40103	0.26
ROCK2	24.6055	34.278	1.3931	0.28
PSME1	5.11052	7.11631	1.39248	0.38
CACYBP	10.0898	14.0473	1.39223	0.36
HSPB1	57.1274	79.5046	1.39171	0.24
GNAI1	11.5988	16.1202	1.38981	0.31
MACF1	5.36356	7.44524	1.38812	0.35
CTNNA1	39.9215	55.3033	1.3853	0.011
VPS29	2.26252	3.1206	1.37926	0.26
NQO1	13.3117	18.3331	1.37722	0.36
PSMA7	10.036	13.8216	1.37721	0.35
ARPC4	6.99627	9.63376	1.37698	0.24
ARF5	6.81778	9.38459	1.37649	0.25
GPS1	4.93596	6.79193	1.37601	0.2
CLTC	105.406	144.327	1.36925	0.18
DPYSL2	10.8247	14.7279	1.36058	0.17
AKR1C1	13.9378	18.9165	1.35721	0.37
FAM129B	38.2181	51.8127	1.35571	0.022
ATP1A1	89.0218	120.536	1.35401	0.046
BCAP31	2.424	3.28011	1.35318	0.38
SORD	2.1917	2.96561	1.35311	0.4
EGFR	8.64973	11.6962	1.3522	0.32
DAB2	2.72061	3.65994	1.34526	0.32
UFC1	2.1917	2.9474	1.3448	0.35
PLOD2	7.09087	9.50461	1.3404	0.22
CCNB1	8.48465	11.3619	1.33912	0.12
TAGLN	30.3657	40.5579	1.33565	0.2
COPA	7.75076	10.3205	1.33154	0.35
PTGES3	2.06044	2.7423	1.33092	0.31
MAPRE1	6.50429	8.61582	1.32464	0.38
CMPK1	8.54489	11.2624	1.31803	0.3
USP5	14.7775	19.4156	1.31387	0.012
ANXA7	4.19177	5.50508	1.31331	0.33
PSMB7	3.25215	4.26614	1.31179	0.39
RAB5B	3.25215	4.26538	1.31156	0.39
IQGAP2	7.03043	9.14681	1.30103	0.29
RAB5A	7.58555	9.86618	1.30065	0.24
GLOD4	2.55526	3.31507	1.29735	0.39
GAPDH	194.516	251.804	1.29452	0.33
PDLIM7	10.6631	13.8003	1.29421	0.3
AKR1C2	14.6347	18.9051	1.29181	0.39
PPIC	3.01985	3.88784	1.28743	0.4
EIF3K	4.424	5.67906	1.28369	0.31
TNPO1	14.7237	18.8968	1.28343	0.052
VBP1	5.6157	7.17935	1.27844	0.35
PDIA6	31.2586	39.9054	1.27662	0.1
RPL13	24.7017	31.5189	1.27598	0.34
CUL4B	6.62621	8.41148	1.26943	0.17
SPTBN1	116.173	147.458	1.2693	0.31
STAT3	4.32303	5.47243	1.26588	0.27
RPL9	8.90194	11.2617	1.26508	0.25
RPS25	13.2248	16.7288	1.26495	0.28
RFTN1	4.4713	5.635	1.26026	0.15
SEPT11	24.7203	31.1384	1.25963	0.18
ARF1	14.0701	17.6799	1.25655	0.12
UBA1	59.1233	73.9585	1.25092	0.057
KTN1	15.0133	18.7752	1.25057	0.38
RPL15	7.74696	9.66943	1.24816	0.37
KRT2	22.3602	27.9054	1.24799	0.29
HSPA8	229.012	284.82	1.24369	0.059
RPS5	16.124	20.0514	1.24358	0.12
CALR	88.0512	109.479	1.24336	0.12
PSMA6	7.73659	9.57601	1.23776	0.4
PSMD12	5.32967	6.58377	1.2353	0.37
LASP1	9.79046	12.0836	1.23422	0.38
ARPC5	12.7905	15.7861	1.23421	0.31
GNAI2	20.0361	24.6852	1.23203	0.34
CAPN1	4.16155	5.11769	1.22975	0.2
HPRT1	5.11052	6.27386	1.22764	0.42
PODXL	6.19841	7.58577	1.22383	0.34
RPL14	15.1306	18.4585	1.21994	0.29
GNAI3	16.3865	19.9648	1.21837	0.35
MYL12A	37.2139	45.2791	1.21672	0.19
ABCF2	5.4175	6.56632	1.21206	0.31
SBDS	2.32296	2.80763	1.20864	0.43
PNP	7.89807	9.50158	1.20302	0.43
ATP2B1	16.1276	19.329	1.19851	0.39
DTYMK	5.97269	7.1482	1.19682	0.32
STAT1	6.91231	8.23828	1.19183	0.16
UBQLN2	9.37704	11.1652	1.19069	0.24
ARHGDIA	15.8575	18.8314	1.18754	0.37
ACTR3	14.1845	16.8442	1.18751	0.39
MYO1C	40.9085	48.4688	1.18481	0.16
HSPA9	29.622	35.0596	1.18357	0.19
CXADR	2.85837	3.37886	1.18209	0.42
ATP2B4	13.1748	15.5589	1.18096	0.38
RPS13	22.7659	26.8768	1.18057	0.39
LTF	2.82822	3.33786	1.1802	0.28
TRIO	2.66667	3.14491	1.17934	0.44
PSMD5	10.1212	11.9203	1.17775	0.35
ARL2	3.29274	3.87796	1.17773	0.38
PSMB1	8.11052	9.52283	1.17413	0.39
UBE2V1	7.97926	9.36255	1.17336	0.38
SQSTM1	4.34668	5.09718	1.17266	0.32
CDKN2A	6.58548	7.7111	1.17092	0.38
RPL17	19.8643	23.2229	1.16908	0.29
KLC1	3.13133	3.65994	1.16881	0.36
CORO1B	3.16162	3.69108	1.16747	0.43
AIMP1	7.66578	8.94854	1.16734	0.44
TOMM34	3.01985	3.52017	1.16568	0.44
ENO3	43.8639	51.0559	1.16396	0.37
DHFR	3.83479	4.46137	1.16339	0.37
HTATIP2	3.48444	4.04888	1.16199	0.44
P3H1	2.72054	3.15479	1.15962	0.39
APRT	5.848	6.7813	1.15959	0.41
IGF2BP3	8.94267	10.366	1.15916	0.31
FLOT1	8.38355	9.71194	1.15845	0.41
GIPC1	3.06051	3.52851	1.15291	0.41
NAA10	2.09067	2.4073	1.15145	0.45
P4HB	114.166	130.332	1.1416	0.25
RPS11	12.373	14.1217	1.14133	0.4
SLC3A2	245.239	279.686	1.14046	0.33
RPS7	16.3627	18.6446	1.13946	0.4
EIF5A	20.8236	23.7251	1.13934	0.38
RAB5C	14.9691	17.0045	1.13597	0.25
EIF3L	17.397	19.7354	1.13441	0.36
STK26	4.26266	4.80548	1.12734	0.4
SSR3	2.13126	2.39666	1.12453	0.44
STXBP2	2.26259	2.53643	1.12103	0.4
CFL2	30.2609	33.7371	1.11487	0.38
RPS17	20.9522	23.3475	1.11433	0.3
AK1	6.01985	6.67344	1.10857	0.43
GLO1	6.64592	7.36394	1.10804	0.44
SSR4	4.50145	4.97792	1.10585	0.4
CTNND1	29.0668	32.0856	1.10386	0.25
GLIPR2	4.424	4.87462	1.10186	0.45
DNAJB1	4.88866	5.37747	1.09999	0.43
HSP90B1	116.573	128.166	1.09945	0.25
TPM2	64.8385	71.2602	1.09904	0.38
CKAP4	39.2353	43.108	1.09871	0.36
DSTN	11.6053	12.7331	1.09718	0.43
FAU	4.65637	5.10705	1.09679	0.32
ABHD14B	2.82815	3.0978	1.09535	0.44
RPL11	10.8074	11.8314	1.09475	0.43
GNA13	9.0332	9.87909	1.09364	0.43
PARK7	19.9889	21.7462	1.08791	0.41
PPP2R1A	25.3396	27.5658	1.08786	0.34
MYH10	122.711	133.295	1.08625	0.39
PIN1	3.95941	4.30033	1.0861	0.45
CCDC47	2.44108	2.64811	1.08481	0.46
PRKCSH	27.2622	29.4877	1.08163	0.35
RPL13A	22.1804	23.9795	1.08111	0.45
CNP	11.4138	12.3297	1.08024	0.44
PAFAH1B3	6.58548	7.10414	1.07876	0.44
GSS	2.87545	3.09857	1.07759	0.43
PFDN2	6.7942	7.32064	1.07748	0.43
UBE2N	2.09067	2.24854	1.07551	0.48
IPO7	16.6122	17.8614	1.0752	0.36
PABPC4	19.6057	20.9949	1.07086	0.34
MYO1B	13.5148	14.421	1.06705	0.44
SCRIB	12.6328	13.4654	1.06591	0.46
ATXN10	9.95582	10.6083	1.06554	0.46
PDE3A	9.22206	9.82516	1.0654	0.41
CCT8	78.3011	83.3218	1.06412	0.27
KPNA6	4.13797	4.39527	1.06218	0.32
DST	4.33997	4.60114	1.06018	0.46
CRK	2.75733	2.9041	1.05323	0.47
DNAJB11	3.39385	3.57409	1.05311	0.46
PLOD3	3.90567	4.10586	1.05126	0.45
IPO5	33.2114	34.619	1.04238	0.38
PABPC1	41.6223	43.1642	1.03705	0.41
HLA-A	33.1706	34.3903	1.03677	0.44
CAPN2	5.31646	5.50815	1.03605	0.45
NOMO1	2.30975	2.38679	1.03335	0.48
RPL21	14.4033	14.8654	1.03208	0.48
RUVBL2	18.8748	19.4588	1.03094	0.47
PSMD8	3.94904	4.07091	1.03086	0.49
COPS3	2.05387	2.11482	1.02968	0.48
PLS3	61.2181	63.0151	1.02935	0.46
CDC42	10.6934	11.0034	1.02899	0.37
SLC7A5	44.1568	45.339	1.02677	0.46
IMPDH2	50.783	52.0763	1.02547	0.44
CSDE1	6.29945	6.45617	1.02488	0.47
SLC43A3	2.36356	2.41869	1.02333	0.49
TUBB6	78.8162	80.6441	1.02319	0.47
PTP4A1	3.98963	4.07167	1.02056	0.49
SRP68	10.2524	10.4298	1.01731	0.46
ATP6V1A	13.3838	13.593	1.01563	0.48
HSPA1A	155.223	157.649	1.01563	0.46
RPS10	51.8324	52.5723	1.01428	0.48
PDIA4	33.8006	34.2278	1.01264	0.47
DNPH1	3.11432	3.15327	1.01251	0.49
KCTD12	15.7906	15.9873	1.01246	0.48
VASP	10.5857	10.7101	1.01175	0.49
AHNAK	577.335	583.704	1.01103	0.49
FLNB	220.131	221.983	1.00841	0.49
PPIB	42.7756	43.0997	1.00758	0.49
HSPA5	219.109	219.724	1.0028	0.49
FMNL1	2.03022	2.03052	1.00015	0.5
ACTR2	22.299	22.227	0.996771	0.5
CAB39	2.67338	2.65493	0.993099	0.5
PRDX4	21.4127	21.1468	0.987582	0.49
UGGT1	9.23894	9.11873	0.986989	0.49
GANAB	88.8604	87.6935	0.986868	0.46
FH	4.37027	4.30867	0.985905	0.49
RPL32	6.01985	5.93276	0.985532	0.49
KPNA1	2.87552	2.83195	0.984847	0.49
ASPH	17.343	16.943	0.976934	0.47
ABCC1	13.6025	13.2732	0.975792	0.49
EPB41L2	17.2721	16.8283	0.974308	0.48
CALU	14.1174	13.7495	0.973939	0.48
TPT1	11.4741	11.1743	0.973873	0.48
PROCR	6.17483	6.00342	0.972241	0.46
KIF23	5.51854	5.36303	0.971822	0.48
PDIA3	115.892	112.311	0.969099	0.42
EDF1	8.41363	8.1441	0.967966	0.48
LRRC57	3.39378	3.271	0.963823	0.47
RPL28	7.41363	7.13681	0.96266	0.47
RPSA	39.2982	37.6606	0.958328	0.43
DCTPP1	3.22193	3.08717	0.958175	0.48
PSMC2	11.7603	11.2464	0.956303	0.46
VCP	77.0018	73.5619	0.955328	0.32
PRDX5	7.25215	6.91578	0.953618	0.47
PPP2R5D	2.69696	2.57062	0.953155	0.44
MPRIP	2.36356	2.24854	0.951339	0.48
PSMB5	9.42027	8.95917	0.951053	0.46
GCN1	41.636	39.5188	0.949149	0.47
AP3B1	2.13126	2.01836	0.947027	0.47
NACA	21.0192	19.857	0.944704	0.41
ATP6V1B2	4.82822	4.55631	0.943684	0.44
TPP2	32.3327	30.438	0.941399	0.46
PRDX1	116.724	109.821	0.940861	0.29
MTDH	3.1379	2.93676	0.935901	0.43
BAG2	5.06708	4.74015	0.935478	0.44
PSMB6	5.12089	4.77205	0.93188	0.45
EIF3J	6.96889	6.4896	0.931225	0.48
BAX	3.57227	3.31583	0.928213	0.43
DNAJA1	16.7264	15.5232	0.928063	0.44
VCL	103.049	95.6196	0.927907	0.35
RPLP2	29.1573	27.0447	0.927546	0.35
ACTN3	16.7945	15.5636	0.926704	0.45
ACSL4	4.37027	4.04888	0.92646	0.35
DNM2	8.16826	7.55917	0.925432	0.39
CCT4	70.6477	65.3639	0.92521	0.35
RPS15	19.8616	18.3704	0.92492	0.36
TCP1	59.921	55.1741	0.920781	0.36
UBE2V2	11.4204	10.4967	0.919118	0.33
PSMD6	5.19177	4.76975	0.918714	0.44
RPS9	21.9179	20.135	0.918654	0.44
RPL19	22.7262	20.8346	0.916765	0.44
CKM	520.532	477.011	0.916391	0.4
DIAPH3	6.0841	5.56361	0.914451	0.45
UGP2	5.20885	4.76142	0.914101	0.44
PSMA2	11.289	10.281	0.910705	0.43
SLC9A3R1	45.0493	40.8891	0.907652	0.23
VPS4B	3.23901	2.93676	0.906687	0.38
UBE2M	4.45422	4.01545	0.901493	0.44
TUBA4A	160.792	143.913	0.895027	0.37
RPS14	13.6658	12.2128	0.893675	0.44
PRKACA	5.52511	4.91939	0.890371	0.43
NUDT5	3.94904	3.50877	0.888514	0.46
WDR1	36.4372	32.3546	0.887953	0.38
PLA2G4A	9.27594	8.23524	0.887807	0.37
TRAP1	10.0909	8.95235	0.887166	0.38
POTEF	47.6667	42.2817	0.887028	0.47
HSPA4	28.9892	25.6302	0.884129	0.27
HSPD1	77.8055	68.4003	0.879119	0.32
STK24	4.98313	4.37324	0.877609	0.32
EIF2S3	5.26916	4.60643	0.874225	0.42
PLIN3	10.6697	9.31924	0.873429	0.39
PGM1	16.0099	13.9326	0.870247	0.33
ROCK1	7.49481	6.49341	0.866387	0.44
TSTA3	2.88202	2.49389	0.865326	0.4
NCKAP1	5.21542	4.51072	0.864882	0.35
EIF4H	16.1606	13.9713	0.864528	0.4
STMN1	47.1627	40.7091	0.863162	0.38
FKBP3	8.59496	7.40649	0.861724	0.45
UTRN	6.6971	5.75884	0.859901	0.41
MYO1E	6.68009	5.7421	0.859584	0.36
PSMB3	7.25229	6.22904	0.858907	0.25
EPB41L1	5.39392	4.62165	0.856826	0.33
RPL26	16.8981	14.4536	0.855343	0.4
PSMD11	13.0636	11.1712	0.855138	0.39
PHGDH	44.0255	37.5695	0.853358	0.12
VPS35	7.26937	6.18726	0.851141	0.36
TES	4.11432	3.49432	0.849306	0.41
PEBP1	12.1408	10.3007	0.848437	0.35
CKB	73.1738	62.0176	0.847539	0.27
ACTR1A	12.9927	10.9874	0.845655	0.38
PSMD10	3.49481	2.94816	0.843582	0.4
GSN	23.5522	19.7901	0.840264	0.34
MYL6	38.0117	31.9155	0.839624	0.35
NME2	52.7691	44.2156	0.837907	0.35
SOD1	13.8782	11.6187	0.837188	0.4
PRDX2	43.0123	35.9044	0.834746	0.1
RPS27A	76.6641	63.891	0.833388	0.16
RPL31	12.8981	10.7231	0.831373	0.41
TUBB3	151.802	125.878	0.829225	0.2
CSRP1	13.5687	11.2389	0.828294	0.29
CORO1C	18.8145	15.5658	0.827327	0.36
AHCY	16.2383	13.3711	0.82343	0.35
PFDN4	5.40049	4.43934	0.822025	0.15
TAGLN2	65.7956	54.0476	0.821447	0.34
ARCN1	4.82829	3.96305	0.820798	0.39
MAP2K1	6.22193	5.10323	0.820201	0.41
NME1	51.0919	41.8759	0.819619	0.36
HYOU1	15.8178	12.9557	0.819058	0.41
TLN2	15.2589	12.4976	0.819039	0.37
DCTN2	12.8181	10.4754	0.81724	0.21
CCT3	83.6074	68.306	0.816986	0.097
GSPT2	4.23237	3.45331	0.81593	0.4
EIF3E	10.2721	8.36664	0.814498	0.37
SERPINH1	30.218	24.6107	0.81444	0.34
TXNRD1	20.5587	16.7356	0.814039	0.29
IQGAP1	252.185	204.919	0.812573	0.21
FARP1	4.0841	3.31431	0.811515	0.34
RPL27	13.4335	10.8895	0.810621	0.38
ACLY	120.847	97.5695	0.807381	0.19
BZW2	7.24565	5.82716	0.80423	0.35
HSP90AA1	340.882	273.694	0.802898	0.19
PRSS1	7.69323	6.17662	0.802865	0.26
FKBP4	54.5038	43.7416	0.802541	0.21
PDE4D	4.13797	3.30443	0.798563	0.065
ADSL	10.1514	8.08788	0.796726	0.22
ALDH7A1	10.8719	8.66141	0.796682	0.12
PGD	13.8378	11.0094	0.795602	0.32
DRG1	4.42407	3.51711	0.794994	0.35
NDRG1	3.11432	2.47109	0.793462	0.36
ASNS	4.62621	3.66981	0.793265	0.32
G3BP2	8.63285	6.83524	0.79177	0.2
PRKAR2A	7.63285	6.03533	0.790704	0.073
UBE2K	5.06708	4.00557	0.790509	0.31
RPS18	32.9312	25.9683	0.788562	0.35
ARL3	2.75733	2.16952	0.78682	0.39
RPL24	15.373	12.0919	0.786568	0.36
ACTN1	230.167	180.937	0.786111	0.27
RPL29	12.1343	9.47648	0.780966	0.2
CBS	6.6092	5.16099	0.780879	0.15
ACTN4	492.097	383.72	0.779766	0.25
SLC16A1	12.2524	9.50457	0.775734	0.32
TMOD3	14.0768	10.9031	0.774543	0.3
UMPS	6.6565	5.15112	0.773847	0.27
VAT1	7.59212	5.87199	0.773432	0.35
FLII	12.3702	9.54258	0.771417	0.39
STXBP1	2.82822	2.18016	0.77086	0.22
TUBB2B	148.613	114.288	0.769032	0.18
PPP5C	6.50159	4.99843	0.7688	0.26
HEBP1	2.82815	2.16876	0.766849	0.36
RPL27A	6.91881	5.30076	0.766137	0.34
EIF4E	2.62607	2.00849	0.764824	0.34
RPL23A	28.992	22.1207	0.762992	0.16
CCT7	65.6251	49.846	0.759558	0.16
PRMT1	3.64973	2.77038	0.759065	0.38
CFL1	124.004	94.1269	0.759062	0.061
RPL12	35.3388	26.7666	0.757429	0.064
SND1	46.8379	35.4744	0.757387	0.16
UNC45A	4.60256	3.47763	0.755586	0.057
IMPDH1	5.75747	4.34133	0.754035	0.22
PSMC5	14.6056	11.0125	0.753989	0.13
ME1	6.12103	4.61025	0.753183	0.19
RPS26	4.17476	3.14415	0.753133	0.36
NUDC	16.2486	12.237	0.753108	0.27
TUBA1B	257.266	193.398	0.751743	0.2
PDCD6IP	34.8952	26.2167	0.751298	0.12
BZW1	19.6189	14.7324	0.750928	0.27
SPTBN2	19.4036	14.5403	0.749359	0.14
EEF1D	55.9131	41.8219	0.74798	0.2
EEF2	218.48	162.851	0.745381	0.055
MAP4	17.8416	13.2633	0.743391	0.3
YARS	26.572	19.7346	0.742686	0.12
ACSL3	13.2288	9.81378	0.741851	0.25
ATIC	47.1239	34.8986	0.740572	0.13
CNDP2	5.4713	4.039	0.738216	0.17
PSMC3	11.0569	8.14862	0.73697	0.27
FARSA	11.0504	8.12055	0.734868	0.13
GSTP1	59.0153	43.3503	0.73456	0.026
PSMC1	16.9089	12.4057	0.733678	0.1
FLNA	846.016	619.477	0.732228	0.082
PRKAR1A	16.5047	12.0289	0.728814	0.24
KARS	24.572	17.8272	0.725509	0.14
HSP90AB1	496.16	359.813	0.725195	0.16
CDC37	7.37691	5.32125	0.721339	0.25
MTHFD1	71.0963	51.262	0.721022	0.055
CCT6A	68.352	49.2725	0.720864	0.054
RPL26L1	12.9387	9.32303	0.720556	0.34
PPP1R12A	11.8887	8.54444	0.718705	0.33
NPEPPS	29.6495	21.2722	0.717456	0.08
RPS20	7.31259	5.24305	0.71699	0.35
PSMB4	14.6527	10.4731	0.714758	0.16
PPME1	3.44765	2.4597	0.713442	0.29
BLVRB	3.16148	2.24626	0.710508	0.33
GLRX3	5.24565	3.72374	0.709872	0.24
RUVBL1	35.1709	24.958	0.70962	0.088
GBE1	8.94267	6.30577	0.705132	0.22
LRRFIP2	5.01335	3.53157	0.704433	0.12
RCN1	7.91888	5.56207	0.702381	0.28
EIF4A2	21.7461	15.1714	0.697663	0.33
PPIH	10.9793	7.63819	0.695693	0.3
MYH9	1163.21	808.543	0.695097	0.039
RAP1GDS1	3.1852	2.21359	0.69496	0.28
EIF3F	13.801	9.58357	0.694409	0.21
PSMC4	8.56861	5.93656	0.692827	0.18
EZR	266.395	184.434	0.692335	0.088
CAP1	49.7607	34.3759	0.690826	0.17
RPL35	20.5346	14.0944	0.686372	0.28
CCT2	120.26	82.3069	0.684406	0.13
TUBB4B	350.643	239.785	0.683844	0.17
IQGAP3	5.33333	3.64702	0.683816	0.39
RDX	246.329	165.759	0.672918	0.12
PREP	3.34004	2.2455	0.672295	0.26
SLC1A5	43.797	29.433	0.672031	0.03
TUBA1A	164.565	110.571	0.671899	0.21
PSMD13	8.77075	5.88415	0.670883	0.21
RPS24	7.71674	5.17239	0.670281	0.28
ATP2A2	7.62614	5.10553	0.669477	0.28
CRIP2	12.9019	8.61506	0.667737	0.26
TLN1	219.922	145.884	0.663341	0.17
PFAS	17.9794	11.9036	0.662067	0.26
UBE2L3	3.16148	2.08598	0.659811	0.31
TARS	58.514	38.3883	0.656054	0.045
FERMT2	13.5622	8.89538	0.655896	0.19
TUBG1	4.62614	3.03399	0.655836	0.2
BASP1	246.968	161.789	0.655099	0.072
GDI2	26.9382	17.6357	0.654673	0.18
HARS	14.8209	9.68387	0.653393	0.11
G6PD	60.7193	39.6388	0.65282	0.093
EPPK1	58.8551	38.358	0.651737	0.33
APEH	11.6396	7.56752	0.650155	0.13
NAP1L4	28.2991	18.2921	0.646384	0.017
DIAPH1	48.76	31.4955	0.645929	0.17
PAK2	9.60934	6.19713	0.644907	0.097
GPI	126.663	81.3004	0.641862	0.082
CPS1	28.8548	18.5185	0.641782	0.29
HSPH1	20.5114	13.1509	0.641151	0.0062
CAPG	15.4036	9.85477	0.63977	0.11
LIMA1	21.2188	13.5634	0.639216	0.12
PSMD3	16.0741	10.2536	0.637897	0.19
PRKACB	4.06044	2.58655	0.637011	0.35
SLC16A3	17.2723	10.9836	0.635908	0.14
RPL22	4.14454	2.62684	0.633808	0.25
SMC2	16.663	10.5453	0.632859	0.29
ZC3HAV1	7.81792	4.94525	0.632553	0.0069
PSMD2	32.5381	20.5794	0.632471	0.016
TRIP13	11.5214	7.27428	0.631368	0.16
ENAH	9.6933	6.06647	0.625842	0.076
KPNB1	76.3891	47.7411	0.624972	0.016
CLNS1A	3.52511	2.19232	0.621916	0.1
CCDC124	6.73659	4.18712	0.621549	0.37
LAP3	12.973	8.05521	0.620923	0.078
CCT5	93.1606	57.4713	0.616906	0.11
ETF1	15.5282	9.5441	0.614629	0.014
CTPS1	14.6161	8.93033	0.610995	0.13
RPS16	11.6252	7.09126	0.609991	0.33
EIF3C	39.0026	23.6339	0.605956	0.05
PDAP1	11.5345	6.95221	0.602731	0.26
PSMD1	13.6396	8.1813	0.599818	0.1
EIF5	7.03707	4.22055	0.59976	0.21
NAP1L1	29.1641	17.3175	0.593794	0.046
RARS	24.6901	14.6405	0.592972	0.087
TUBB	445.304	263.66	0.59209	0.17
AARS	33.5618	19.8053	0.590114	0.046
SERBP1	79.2816	46.7292	0.589408	0.023
IGF2BP1	12.0032	7.07147	0.589133	0.078
ST13	31.9016	18.6909	0.585893	0.0016
NARS	14.5217	8.5072	0.585826	0.16
RPS19	20.9576	12.2713	0.585527	0.32
LRPAP1	6.73389	3.94176	0.585362	0.15
FDPS	8.28244	4.84801	0.585336	0.16
PFKP	42.4873	24.8683	0.585311	0.045
RRM1	35.6458	20.7192	0.581251	0.011
BAG6	4.13126	2.38603	0.577554	0.32
DDX6	8.24579	4.76142	0.577436	0.14
SCRN1	3.57234	2.04191	0.57159	0.074
TGM2	10.3232	5.88416	0.569992	0.13
DBN1	25.1778	14.2668	0.566641	0.16
PPIA	83.9597	47.4039	0.564604	0.099
EMC1	4.7036	2.65264	0.56396	0.17
EEF1G	59.8226	33.7309	0.563849	0.085
KIF5B	26.1611	14.7393	0.563403	0.012
PA2G4	30.9316	17.3645	0.561384	0.11
TTC37	4.69689	2.63596	0.561213	0.31
RPL3	34.6388	19.4376	0.56115	0.17
STIP1	77.2581	43.2866	0.560285	0.045
BIN1	3.67345	2.05103	0.558339	0.29
EIF2S1	14.7368	8.22154	0.557892	0.088
HUWE1	8.05387	4.46061	0.553846	0.31
AHSA1	5.07372	2.80457	0.552764	0.24
GFPT1	7.34675	4.05875	0.552455	0.11
RPL4	48.2881	26.645	0.551792	0.11
EIF4A1	72.374	39.9295	0.551711	0.11
NAA15	7.57234	4.16585	0.550141	0.22
EIF3I	10.4374	5.72006	0.548034	0.041
WARS	21.7135	11.8542	0.545935	0.022
EEF1E1	8.78755	4.79485	0.54564	0.24
MARCKS	49.8747	27.1282	0.543928	0.019
MSN	501.613	272.149	0.542548	0.039
INF2	15.3901	8.34921	0.542504	0.18
HM13	4.69689	2.5463	0.542126	0.31
IARS	66.7458	36.0464	0.540055	0.14
EIF3A	53.0326	28.6179	0.539628	0.2
ACP1	4.85837	2.61392	0.538025	0.23
USP14	16.0336	8.59914	0.536319	0.16
CAPRIN1	16.3195	8.72597	0.534696	0.019
PFKM	12.3298	6.57163	0.532987	0.11
RAD23B	14.9494	7.94963	0.53177	0.058
PAICS	37.9148	20.084	0.529714	0.063
AHCYL1	4.59599	2.42933	0.528576	0.18
SARS	6.29959	3.32646	0.528044	0.21
PCBP1	30.1206	15.8825	0.527297	0.022
DDX19A	11.5622	6.03228	0.521722	0.16
DARS	25.2726	13.1554	0.52054	0.11
ZYX	25.094	13.0445	0.519827	0.062
EIF3G	16.4743	8.54514	0.518696	0.099
FASN	222.518	114.984	0.516741	0.091
CAP2	4.67338	2.3959	0.51267	0.15
MAP7	3.98313	2.04115	0.51245	0.087
PDLIM5	18.6832	9.50687	0.508846	0.075
SLC12A2	8.95955	4.53582	0.506255	0.19
GOT1	9.93873	5.02879	0.505979	0.17
FLNC	60.2513	30.4813	0.505903	0.043
ACTC1	675.71	341.337	0.505153	0.024
CTTN	30.0432	15.0971	0.502512	0.0065
PSMC6	11.7604	5.90466	0.50208	0.089
EIF1AX	7.37691	3.67134	0.49768	0.0066
FARSB	28.6259	14.2212	0.496796	0.027
PSAT1	12.1645	6.03379	0.496015	0.071
POTEE	204.544	101.139	0.494463	0.14
LTA4H	8.04371	3.96986	0.493536	0.15
EPRS	106.307	52.1606	0.490658	0.086
DNAAF5	4.95948	2.41946	0.487845	0.049
ADSS	5.37684	2.62074	0.487412	0.16
LARP1	17.4203	8.4791	0.486736	0.16
RRBP1	4.6195	2.23638	0.484118	0.22
ENO1	476.322	230.267	0.483427	0.084
CD2AP	5.29945	2.55846	0.482779	0.025
OXSR1	8.68673	4.18941	0.482277	0.013
QARS	34.8715	16.8017	0.481817	0.017
DCTN1	13.2522	6.37185	0.480814	0.2
EEF1A1	291.665	139.96	0.479866	0.014
ACTBL2	201.176	95.6694	0.475552	0.045
PSMD7	7.07379	3.35607	0.474437	0.073
PPP3CA	7.81141	3.69337	0.472817	0.12
OLA1	5.68002	2.67772	0.471428	0.051
PGK1	118.878	55.9488	0.470641	0.024
PFKL	6.26923	2.91321	0.464684	0.085
MAP2K2	8.76404	4.05721	0.462938	0.11
NCAPD2	8.03029	3.65083	0.454632	0.24
RPLP1	13.2525	6.02393	0.454551	0.062
IDE	7.19848	3.271	0.454402	0.0056
HSPA4L	12.4139	5.62436	0.453069	0.0054
ACO1	7.29952	3.30291	0.452483	0.019
G3BP1	55.026	24.762	0.450004	0.011
SERPINB5	20.9892	9.32148	0.444109	0.071
ACTA1	230.754	101.737	0.440892	0.23
DYNC1H1	186.86	81.4463	0.435869	0.16
MARS	37.9924	16.4971	0.43422	0.0016
SH3GL1	4.96612	2.14825	0.432582	0.056
IPO9	9.91902	4.28969	0.432471	0.017
EIF3B	29.9591	12.8561	0.429121	0.012
ACTG1	1236.46	529.744	0.428435	0.039
GARS	27.6797	11.8458	0.427961	0.016
DDX3X	41.4571	17.7118	0.427231	0.0016
ALDOC	12.9389	5.52483	0.426995	0.032
CALD1	102.483	43.655	0.425972	0.0043
ALDOA	145.135	61.7502	0.425468	0.0094
PFN1	10.4939	4.46213	0.425211	0.25
NCAPG	8.25229	3.48903	0.422795	0.0028
SERPINB6	10.5148	4.40209	0.418656	0.057
PYGL	20.838	8.69937	0.417475	0.013
PCBP2	15.9521	6.57389	0.412103	0.068
EXOC4	7.98977	3.2824	0.410825	0.0214242
HDLBP	34.9286	14.323	0.410065	0.12
CAD	49.942	20.3917	0.408309	0.15
DBNL	15.3366	6.23815	0.406749	0.051
EIF2A	13.6935	5.56968	0.406738	0.072
IDH1	16.7436	6.76912	0.404282	0.044
PKM	665.466	268.738	0.403835	0.028
FSCN1	43.1919	17.3464	0.401611	0.078
GSPT1	10.6396	4.25246	0.399684	0.039
LRRC47	11.973	4.76142	0.397678	0.093
SRP72	7.99641	3.16542	0.395856	0.0036
BTF3	26.8713	10.5066	0.390996	0.0068
SMC4	19.4609	7.54625	0.387764	0.19
PSMD4	10.276	3.92051	0.38152	0.031
CKAP5	12.2456	4.61177	0.376607	0.2
ELP1	5.56563	2.07306	0.372475	0.28
AHNAK2	15.0199	5.58792	0.372034	0.19
TWF2	5.65643	2.09203	0.36985	0.063
CNOT1	5.46459	2.01912	0.369492	0.26
EIF4G2	17.8551	6.58531	0.36882	0.02
AKAP13	49.814	18.2913	0.367193	0.018
PALLD	11.4241	4.18865	0.366649	0.12
ARHGEF1	5.85187	2.12622	0.363341	0.12
GART	19.5283	7.03652	0.360324	0.0086
ZC3H15	8.71031	3.11072	0.357131	0.0078
SLK	5.85844	2.08598	0.356064	0.061
LMO7	19.4205	6.90286	0.355441	0.037
LIMCH1	25.9824	9.22279	0.354963	0.048
ENO2	36.4311	12.632	0.346735	0.16
CAST	46.0701	15.8757	0.344599	0.0065
ABCE1	12.4612	4.25246	0.341256	0.065
EIF3M	11.3903	3.83919	0.337059	0.03
VARS	31.9522	10.635	0.33284	0.12
EIF2S2	6.93603	2.29713	0.331189	0.1
NMT1	6.62621	2.1908	0.330626	0.036
ACAT2	14.397	4.75835	0.330509	0.047
EIF4G1	41.3053	13.4889	0.326566	0.11
TAGLN3	10.3333	3.27629	0.31706	0.28
LARS	53.7335	16.8549	0.313675	0.11
ARHGAP17	11.1986	3.47763	0.310543	0.021
STRAP	19.1176	5.70867	0.298608	0.0096
EIF3H	9.66301	2.78178	0.287879	0.068
DYNC1I2	22.7674	6.21764	0.273094	0.0072
EEF1A2	68.5491	18.2783	0.266645	0.051
TKFC	7.63292	2.02976	0.265921	0.04
EIF4B	53.7464	13.8118	0.25698	0.0018
UPF1	11.525	2.95804	0.256662	0.2
YBX1	79.184	19.7217	0.249061	0.01
DYNC1LI1	8.29959	2.00772	0.241906	0.02
ACACA	22.003	5.09719	0.231658	0.11
YBX3	24.0941	5.51572	0.228924	0.015
KANK2	17.397	3.61587	0.207844	0.0022
LRRFIP1	10.9661	2.21435	0.201927	0.079
ABCF1	25.7267	4.78116	0.185844	0.00097
HBA1	13.4108	2.40047	0.178995	0.22
MAP1B	33.7905	5.38965	0.159502	0.12
AKAP12	56.1103	6.74334	0.12018	0.052
EIF5B	21.9558	2.21359	0.10082	0.075
HSPA2	60.887	4.27831	0.0702664	0.00016
