## Supplemental Table 3 for "Proteomic analysis of the actin cortex in interphase and mitosis"

### Sheet: Sheet2
Protein Symbol	PAI Interphase	PAI Mitosis	Ratio of Means (Mitosis/Interphase)	P-value	Rounding force changes (Toyoda et al., 2017)
PRKDC	0.00859322	0.120002	13.9647	0.000121906	not tested
ITGA11	0.0823241	0.460953	5.59924	0.000238494	no change
VIM	0.12402	2.91308	23.4887	0.000499702	not tested
KRT7	0.847751	2.9424	3.47083	0.00143937	not tested
DDX3X	0.567905	0.242627	0.427231	0.00162822	not tested
MCAM	0.186159	0.873342	4.69137	0.00192581	not tested
ITGB1	0.414282	1.05782	2.55337	0.00249806	no change
XPO1	0.0204753	0.170184	8.31166	0.00277794	not tested
KRT8	1.15918	4.11118	3.54664	0.00296423	not tested
KRT14	0.163235	1.06361	6.51582	0.0031898	not tested
RACGAP1	0.0462851	0.171989	3.71586	0.00398642	no change
CALD1	1.10197	0.469408	0.425972	0.00431884	no change
CLTA	0.146261	0.938408	6.416	0.00483801	not tested
KRT17	0.885864	4.87133	5.49896	0.00489678	not tested
PDCD6	0.314793	0.99934	3.17459	0.00498572	not tested
ITGAV	0.112412	0.311439	2.7705	0.00554255	no change
CTTN	0.484568	0.243501	0.502512	0.00646704	not tested
ANXA6	0.776526	1.75699	2.26263	0.00678771	not tested
EHD2	0.138212	0.407652	2.94947	0.0073105	not tested
CD44	0.746096	1.16448	1.56077	0.00736576	not tested
CDH2	0.0267338	0.174117	6.513	0.00761526	not tested
DSG2	0.100538	0.218496	2.17327	0.00843356	not tested
ALDOA	3.7214	1.58334	0.425468	0.0094256	no change
YBX1	2.19956	0.547825	0.249061	0.0100114	not tested
ANXA11	0.156004	0.378427	2.42576	0.010077	not tested
CTNNA1	0.399215	0.553033	1.3853	0.0108685	no change
PGRMC2	0.181383	0.597995	3.29687	0.0118573	not tested
STOM	0.0943703	0.718286	7.61135	0.0126032	not tested
EEF1A1	5.8333	2.7992	0.479866	0.0135067	not tested
KRT18	0.397156	1.82995	4.60764	0.0153893	not tested
SEPT8	0.0485823	0.160813	3.31011	0.0170492	potentially lower force
IPO9	0.0855088	0.0369801	0.432471	0.0173028	not tested
AKAP13	0.161734	0.0593875	0.367193	0.0177053	not tested
ANLN	0.0190609	0.19584	10.2744	0.0180857	no change
ITGA3	0.125496	0.221808	1.76746	0.018496	no change
MARCKS	1.55858	0.847757	0.543928	0.0185054	no change
CAPRIN1	0.209224	0.111871	0.534696	0.0185926	not tested
SEPT9	0.24356	0.396321	1.6272	0.0194628	lower force
ARHGAP17	0.117879	0.0366066	0.310543	0.0211454	not tested
EXOC4	0.0719799	0.0295712	0.410825	0.0214242	not tested
ACTC1	16.0883	8.12708	0.505153	0.023863	no change
ANXA4	0.0967901	0.336246	3.47397	0.0348582	not tested
LMO7	0.100625	0.0357661	0.355441	0.0366511	not tested
ANXA1	0.527182	1.65738	3.14384	0.0374608	not tested
MYH9	5.12427	3.56186	0.695097	0.0392508	lower force
ACTG1	29.4396	12.613	0.428435	0.0394898	no change
MSN	7.37666	4.00219	0.542548	0.0394961	no change
FLNC	0.207049	0.104747	0.505903	0.0434552	not tested
CDK1	0.2118	0.710241	3.35336	0.0440502	no change
ACTBL2	4.78989	2.27784	0.475552	0.0451776	not tested
ANXA2	4.25539	7.39828	1.73857	0.0463456	not tested
ITGA5	0.0856354	0.14988	1.75021	0.0480141	no change
LIMCH1	0.21297	0.0755966	0.354963	0.0481178	not tested
CTNNB1	0.153967	0.244657	1.58902	0.0485972	no change
SEPT6	0.0575104	0.194999	3.39068	0.0501388	no change
DBNL	0.319512	0.129961	0.406749	0.0511933	not tested
RALA	0.358123	1.11091	3.10203	0.0544994	not tested
ITGA1	0.0231315	0.0744679	3.21933	0.0575304	no change
CFL1	6.52653	4.95405	0.759062	0.0605484	not tested
ANXA3	0.289531	0.831087	2.87046	0.0615502	not tested
ZYX	0.411377	0.213845	0.519827	0.0623905	not tested
TWF2	0.141411	0.0523008	0.36985	0.063429	not tested
ANXA5	0.870377	2.21167	2.54105	0.0644852	not tested
RAP1A	0.309728	0.911242	2.94207	0.0648635	not tested
PDE4D	0.0454722	0.0363124	0.798563	0.0649028	not tested
KRT10	0.342859	0.715078	2.08563	0.0676327	not tested
RHOC	0.190061	0.558473	2.93839	0.0742964	not tested
PDLIM5	0.291925	0.148545	0.508846	0.074884	potentially lower force
PLEC	0.171423	0.374774	2.18625	0.0756006	not tested
ITGA6	0.0513494	0.118294	2.30371	0.0756764	no change
KRT1	0.728026	1.25385	1.72226	0.0757105	not tested
CAPZA2	0.126707	0.362555	2.86137	0.0758886	potentially lower force
ENAH	0.144676	0.0905444	0.625842	0.076064	not tested
FSCN1	0.785308	0.315388	0.401611	0.0780987	lower force
ITGA2	0.0209061	0.0488172	2.33507	0.0782252	no change
RAN	0.289543	0.631229	2.18009	0.078833	not tested
HRAS	0.416522	0.798634	1.91739	0.0799198	no change
FLNA	3.01073	2.20454	0.732228	0.0824564	no change
ARPC2	0.116148	0.351177	3.02352	0.0859244	no change
EZR	3.86079	2.67296	0.692335	0.088178	potentially lower force
CALM1	1.41227	2.61852	1.85412	0.0884271	not tested
ANXA2P2	1.57247	4.2785	2.72089	0.0925016	not tested
CCT3	1.37061	1.11977	0.816986	0.0966467	not tested
PAK2	0.165678	0.106847	0.644907	0.0971013	no change
PPIA	4.66443	2.63355	0.564604	0.098654	not tested
RAC1	0.343407	0.672498	1.95831	0.100359	lower force
FAM49B	0.0941742	0.233764	2.48225	0.113383	not tested
CAPG	0.405358	0.259336	0.63977	0.11348	no change
RHOA	0.625767	1.05217	1.68141	0.11593	no change
CAPZA1	0.318714	0.649422	2.03763	0.116951	no change
LIMA1	0.249632	0.159569	0.639216	0.117841	no change
ARF6	0.192918	0.352093	1.82509	0.11806	not tested
SEPT7	0.197321	0.448692	2.27392	0.120126	no change
RDX	3.56999	2.40231	0.672918	0.120571	no change
ARHGEF1	0.0573713	0.0208453	0.363341	0.121186	not tested
ARF1	0.670006	0.841898	1.25655	0.12145	not tested
MAP1B	0.124688	0.019888	0.159502	0.124124	not tested
PALLD	0.0756565	0.0277394	0.366649	0.12437	potentially lower force
RAP1B	0.661813	1.12	1.69232	0.127106	not tested
PDLIM1	0.103243	0.254901	2.46895	0.129842	not tested
SPTBN2	0.0716	0.0536541	0.749359	0.135588	potentially lower force
PPP1CA	0.116148	0.269912	2.32386	0.136115	no change
POTEE	1.69045	0.835863	0.494463	0.13854	not tested
CAPZB	0.35545	0.813966	2.28996	0.142228	no change
YWHAZ	1.20624	2.30255	1.90886	0.142467	no change
COPB2	0.0306986	0.0757702	2.4682	0.144558	not tested
CAP2	0.0881769	0.0452057	0.51267	0.146366	not tested
RHOG	0.188543	0.315178	1.67165	0.153205	not tested
YWHAH	0.564148	1.25346	2.22186	0.155196	not tested
DBN1	0.354617	0.200941	0.566641	0.155423	Lower force
ARPC5L	0.262013	0.445953	1.70203	0.155498	not tested
YWHAG	0.914042	1.89473	2.07291	0.157971	not tested
ARF4	0.35928	0.595449	1.65734	0.159615	not tested
CNN2	0.114566	0.2274	1.98489	0.161074	no change
MYO1C	0.335316	0.397285	1.18481	0.164116	no change
PPP1CB	0.100452	0.217667	2.16687	0.165721	not tested
TPM3	0.872871	1.84602	2.11488	0.166093	no change
YWHAE	1.39183	2.65452	1.90722	0.16905	not tested
TLN1	0.814527	0.540309	0.663341	0.171651	not tested
CAP1	0.956936	0.661076	0.690826	0.171993	no change
YWHAQ	0.874253	1.66752	1.90736	0.172786	not tested
DIAPH1	0.345815	0.223372	0.645929	0.173438	lower force
CLTC	0.548989	0.751702	1.36925	0.179605	not tested
TPM4	2.3767	3.61916	1.52277	0.180874	no change
SEPT11	0.504495	0.635477	1.25963	0.18324	no change
INF2	0.113163	0.0613912	0.542504	0.183342	not tested
ILK	0.144054	0.21684	1.50527	0.184346	potentially lower force
AHNAK2	0.0243435	0.0090566	0.372034	0.188309	not tested
LDHA	1.22884	2.25081	1.83166	0.189789	not tested
MYL12A	1.8607	2.26395	1.21672	0.191274	no change
FERMT2	0.173874	0.114043	0.655896	0.191949	no change
CPNE1	0.0905104	0.131637	1.45438	0.192191	not tested
CASK	0.0249483	0.046251	1.85387	0.192217	no change
YWHAB	1.11761	2.0726	1.85449	0.195983	not tested
DCTN1	0.0933255	0.0448722	0.480814	0.196041	not tested
CKAP5	0.054184	0.0204061	0.376607	0.19618	not tested
TAGLN	1.32025	1.76339	1.33565	0.198374	not tested
CAPN1	0.0507506	0.0624108	1.22975	0.202257	not tested
MYL9	1.25043	1.82496	1.45946	0.206012	potentially lower force
SPTAN1	0.440633	0.646867	1.46804	0.206164	not tested
TPM1	1.0238	1.612	1.57453	0.206178	no change
SNX1	0.0809234	0.125314	1.54856	0.207596	not tested
IQGAP1	1.33431	1.08423	0.812573	0.212689	no change
ARPC3	0.518011	0.75074	1.44928	0.213465	no change
DCTN2	0.291319	0.238078	0.81724	0.214442	no change
KRT9	0.224391	0.361601	1.61148	0.214445	not tested
SLC9A3R1	1.15511	1.04844	0.907652	0.231521	no change
ACTA1	5.49414	2.42232	0.440892	0.234483	no change
ARPC4	0.349813	0.481688	1.37698	0.236257	not tested
HSPB1	2.4838	3.45672	1.39171	0.236407	not tested
LDHB	0.96341	1.60543	1.6664	0.239668	not tested
FLOT2	0.10072	0.183638	1.82326	0.240477	no change
CTNND1	0.269137	0.297089	1.10386	0.245033	not tested
ARF5	0.324656	0.446885	1.37649	0.250343	not tested
CYFIP1	0.0208981	0.0315014	1.50738	0.251432	lower force
PFN1	0.699595	0.297475	0.425211	0.251741	lower force
ACTN4	4.68664	3.65448	0.779766	0.252829	lower force
SEPT2	0.368553	0.563835	1.52986	0.256455	no change
CSRP2	0.205855	0.28841	1.40103	0.259365	not tested
ARPC1B	0.0849864	0.169492	1.99434	0.260108	no change
CRIP2	0.586449	0.391594	0.667737	0.26153	not tested
CAPNS1	0.141037	0.243329	1.72528	0.261546	not tested
CKB	1.70172	1.44227	0.847539	0.265908	no change
MARCKSL1	0.119689	0.187858	1.56956	0.268271	not tested
SFN	0.655407	1.10688	1.68884	0.26903	not tested
ACTN1	2.23463	1.75667	0.786111	0.273886	no change
TAGLN3	0.469697	0.148922	0.31706	0.275276	not tested
ROCK2	0.152829	0.212907	1.3931	0.278105	lower force
RAP1GDS1	0.0482606	0.0335392	0.69496	0.28165	not tested
KRT2	0.344003	0.429313	1.24799	0.286385	not tested
BIN1	0.0565146	0.0315543	0.558339	0.29315	no change
CSRP1	0.646128	0.535184	0.828294	0.293666	not tested
IQGAP2	0.0388422	0.0505349	1.30103	0.293905	no change
PRDX1	5.30563	4.99186	0.940861	0.294757	not tested
MYO18A	0.0103467	0.01502	1.45167	0.298993	no change
TMOD3	0.351919	0.272577	0.774543	0.300091	no change
PDLIM7	0.213263	0.276006	1.29421	0.300231	no change
POTEJ	0.401544	0.606658	1.51081	0.301689	not tested
CLIC4	0.510569	0.75702	1.4827	0.308683	no change
SPTBN1	0.422448	0.536212	1.2693	0.310211	no change
ARPC5	0.799404	0.986629	1.23421	0.311004	no change
EGFR	0.0645502	0.0872848	1.3522	0.316964	no change
SQSTM1	0.0905559	0.106191	1.17266	0.324201	not tested
PPP1R12A	0.10338	0.0742995	0.718705	0.325531	not tested
EPPK1	0.105854	0.0689893	0.651737	0.326706	not tested
ANXA7	0.0790901	0.10387	1.31331	0.331318	not tested
FARP1	0.0343201	0.0278513	0.811515	0.337702	not tested
PODXL	0.105058	0.128572	1.22383	0.338206	not tested
GSN	0.273863	0.230117	0.840264	0.339252	no change
TAGLN2	2.99071	2.45671	0.821447	0.344063	not tested
COPA	0.0561649	0.0747859	1.33154	0.345634	not tested
MACF1	0.00640042	0.00888454	1.38812	0.35169	not tested
MYL6	2.23598	1.87739	0.839624	0.352813	no change
VCL	0.831038	0.771126	0.927907	0.354499	potentially lower force
MYO1E	0.0525991	0.0452134	0.859584	0.357144	no change
CORO1C	0.354991	0.293694	0.827327	0.359638	no change
CKAP4	0.594474	0.653152	1.09871	0.361547	not tested
IPO7	0.138435	0.148845	1.0752	0.362938	not tested
TLN2	0.0560987	0.045947	0.819039	0.366254	no change
ARHGDIA	0.689456	0.818759	1.18754	0.370719	not tested
CDC42	0.509208	0.52397	1.02899	0.372589	no change
LASP1	0.326349	0.402786	1.23422	0.375327	no change
TPM2	1.9648	2.1594	1.09904	0.377645	no change
STMN1	2.77428	2.39465	0.863162	0.379263	not tested
CFL2	1.59268	1.77564	1.11487	0.382904	no change
WDR1	0.552079	0.490221	0.887953	0.383954	not tested
ACTR3	0.301797	0.358387	1.18751	0.389619	no change
IQGAP3	0.0288288	0.0197136	0.683816	0.389879	no change
FLII	0.0853117	0.0658109	0.771417	0.392876	not tested
MYH10	0.535856	0.582073	1.08625	0.394507	no change
CKM	12.1054	11.0933	0.916391	0.401019	potentially lower force
FLOT1	0.178373	0.206637	1.15845	0.407484	not tested
UTRN	0.0169977	0.0146163	0.859901	0.40838	not tested
NACA	0.102533	0.0968633	0.944704	0.41159	not tested
TES	0.0857149	0.0727982	0.849306	0.411909	not tested
CXADR	0.0714592	0.0844716	1.18209	0.417269	not tested
DSTN	0.610807	0.670162	1.09718	0.430287	no change
CORO1B	0.0585485	0.0683534	1.16747	0.432392	not tested
MYO1B	0.102385	0.10925	1.06705	0.43895	no change
ROCK1	0.0474355	0.0410975	0.866387	0.438973	potentially lower force
CNP	0.237788	0.256868	1.08024	0.43912	not tested
TRIO	0.00768492	0.00906315	1.17934	0.441755	potentially higher force
DIAPH3	0.0444095	0.0406103	0.914451	0.447149	no change
CAPN2	0.0664558	0.0688518	1.03605	0.4493	not tested
ACTN3	0.163054	0.151103	0.926704	0.450504	not tested
SCRIB	0.0721873	0.076945	1.06591	0.455709	not tested
PLS3	0.862227	0.887537	1.02935	0.456005	not tested
DST	0.00504062	0.00534395	1.06018	0.45988	not tested
POTEF	0.393939	0.349435	0.887028	0.468354	not tested
CRK	0.081098	0.0854146	1.05323	0.470888	no change
MPRIP	0.0202013	0.0192183	0.951339	0.477672	no change
KIF23	0.0501685	0.0487548	0.971822	0.480461	no change
FLNB	0.79184	0.798502	1.00841	0.489105	no change
AHNAK	0.917861	0.927987	1.01103	0.490306	not tested
VASP	0.264642	0.267753	1.01175	0.491225	no change
PPIB	1.78232	1.79582	1.00758	0.492531	not tested
ACTR2	0.495533	0.493933	0.996771	0.497727	no change
FMNL1	0.0166412	0.0166436	1.00015	0.499906	not tested
